# Integrative Chemical Genetics Platform Identifies Condensate Modulators Linked to Neurological Disorders

**DOI:** 10.1101/2025.06.07.658469

**Authors:** Dylan Poch, Chandrayee Mukherjee, Sunanda Mallik, Vanessa Todorow, E.F. Elsiena Kuiper, Nalini Dhingra, Yulia V Surovtseva, Christian Schlieker

## Abstract

Aberrant biomolecular condensates are implicated in neurological disorders including ALS, frontotemporal dementia, and DYT1 dystonia, yet approaches to systematically identify their modulators remain limited. Here we establish MLF2 as a versatile condensate biomarker and develop CondenScreen, an integrated high-content screening and bioinformatic pipeline enabling identification of condensate modulators across chemical and genetic space. Screening 1,760 FDA-approved compounds in a cellular DYT1 dystonia model, we identify drugs that alter aberrant condensate properties, validating the platform for condensate-targeted drug discovery. In parallel, a genome-wide CRISPR/Cas9 screen links condensate accumulation to microcephaly genes and more than 10 additional neurodevelopmental disorders. Machine learning and confocal imaging resolves distinct condensate phenotypes: loss of microcephaly-associated ZNF335 results in nucleoplasmic condensates, whereas RNF26 deletion produces nuclear envelope condensates that phenocopy hallmarks of torsin deficiency. Our study provides a scalable resource for identifying corrective modulators of condensates and establishes a link between nuclear condensate accumulation and neurodevelopmental disorders.
