## Supplementary material for "Integrative Chemical Genetics Platform Identifies Condensate Modulators Linked to Neurological Disorders": Table S4

### Sheet: Sheet1
Highlight Color Scheme:	Hiroyuki Uechi, et al., Nature Cell Biology, 2025:	Uechi, H., Sridharan, S., Nijssen, J. et al. Small-molecule dissolution of stress granules by redox modulation benefits ALS models. Nat Chem Biol 21, 1577–1588 (2025). https://doi.org/10.1038/s41589-025-01893-5
	Mark Fang, et al., Neuron, 2019:	Fang, M., et al., Small-Molecule Modulation of TDP-43 Recruitment to Stress Granules Prevents Persistent TDP-43 Accumulation in ALS/FTD, Neuron, 103, 802-819 (2019). https://doi.org/10.1016/j.neuron.2019.05.048
	Compound as a hit in all three screens.	Poch & Uechi & Fang
Yeo	Uechi, et al., Nature Cell Biology, 2025	Schlieker
8-hydroxyquinoline	ACRIFLAVINIUM HYDROCHLORIDE	SANGUINARIUM CHLORIDE	7.95
acriflavine hydrochloride	MERBROMIN	PIROCTONE OLAMINE	7.47
actinomycin D / dactinomycin	PROFLAVINE HEMISULFATE	PLUMBAGIN	7.4
adenylate cyclase inhibitor (NKH477)	GRAMICIDIN (gramicidin A shown)	PENFLURIDOL	6.74
albendazole	DAUNORUBICIN	THIMEROSAL	5.91
alexidine hydrochloride	MITOXANTRONE HYDROCHLORIDE	BRONOPOL	5.85
anisomycin	PYRITHIONE ZINC	DISULFIRAM	5.73
azacitidine	LANATOSIDE C	PYRITHIONE ZINC	5.36
benzalkonium chloride	PENTAMIDINE ISETHIONATE	TRICLOSAN	5.33
benzethonium chloride	TERFENADINE	DIHYDROCELASTRYL DIACETATE	5.22
bergaptene	BENZALKONIUM CHLORIDE	THIRAM	5.17
buspirone	SANGUINARIUM CHLORIDE	ECONAZOLE NITRATE	5.14
butriptyline	OUABAIN	CELASTROL	4.53
CA4	QUINACRINE HYDROCHLORIDE	DYPHYLLINE	4.43
CA61	THIMEROSAL	CHOLINE CHLORIDE	3.91
CA81	DACTINOMYCIN	SPIRAMYCIN	3.74
CA538	ORLISTAT	NEROL	3.41
CA23	DOMPERIDONE	EMETINE DIHYDROCHLORIDE	3.4
celastrol	PANTOTHENIC ACID(d) Na salt	FASUDIL HYDROCHLORIDE	3.06
chelerythrine chloride	SELAMECTIN	DEOXYGEDUNIN	3.01
cholecalciferol (vitamin D3)	ALLYLISOTHIOCYANATE
chrysanthellin A	DIGITOXIN
colchicine	MEFLOQUINE
crinamine	LIPOAMIDE
dapsone	EPIRUBICIN HYDROCHLORIDE
daunorubicin	CETRIMONIUM BROMIDE
digitoxin	MENADIONE
digitonin	XYLAZINE
digoxin	AMINACRINE
disulfiram	TOLAZAMIDE
doxorubicin	DIGOXIN
epirubicin hydrochloride	DESLORATIDINE
e-capsaicin	RISPERIDONE
eslicarbazepine acetate	BACAMPICILLIN HYDROCHLORIDE
estriol benzyl ether	CEFAMANDOLE NAFATE
fenbendazole	PIPERACETAZINE
forskolin (coleoforsin)	TOPOTECAN HYDROCHLORIDE
gitoxigenin	POTASSIUM p-AMINOBENZOATE
gitoxigenin diacetate	AZELASTINE HYDROCHLORIDE
gramicidin S (mixture A/B/C/D)	BETAINE HYDROCHLORIDE
haloprogin	PHENINDIONE
idarubicin	CAPTAMINE
idazoxan	ACRISORCIN
ivermectin	CETYLPYRIDINIUM CHLORIDE
lanatoside C	OXIBENDAZOLE
mebendazole	QUINESTROL
mebeverine hydrochloride	BRONOPOL
metaxalone	TENIPOSIDE
mitoxantrone hydrochloride	OXANTEL PAMOATE
mitoxantrone	EMETINE DIHYDROCHLORIDE
neomycin sulfate	THIORIDAZINE HYDROCHLORIDE
nocodazole	DOXORUBICIN
ouabain (dihydroouabain, g-strophanthin)	LASALOCID SODIUM
oxyphenbutazone	PROSCILLARIDIN
oxyquinoline sulfate (8-hydroxyquinoline)	PENFLURIDOL
paclitaxel	ALBENDAZOLE
pararosaniline / pararosaniline pamoate	PROGESTERONE
pargyline	CLOFOCTOL
penfluridol	CHLORZOXAZONE
peruvoside	BENZYL ISOTHIOCYANATE
phenylmercuric acetate	SERTRALINE HYDROCHLORIDE
PMA (phorbol 12-myristate 13-acetate)	FLUBENDAZOLE
podophyllotoxin	VINBLASTINE SULFATE
prieurianin	AMLODIPINE BESYLATE
proscillaridin / proscillaridin A	BUMETANIDE
pyrvinium pamoate	MIGLITOL
quinacrine	PYRIDOXINE
rapamycin	FASUDIL HYDROCHLORIDE
ropinirole	ESTRONE
roxithromycin	LEVOFLOXACIN
SD22	CARBARIL
SD23	PYRVINIUM PAMOATE
SD28	TOLONIUM CHLORIDE
SD20	NIACIN
sennoside A	GLUCONOLACTONE
strophanthidin / strophanthidinic acid lactone	CYCLOHEXIMIDE
ST1	CAPOBENIC ACID
ST20	DEFEROXAMINE MESYLATE
ST23	TIOCONAZOLE
ST61	BROXYQUINOLINE
ST81	ERYTHROSINE SODIUM
ST538	PHENYLEPHRINE HYDROCHLORIDE
STCA	NILUTAMIDE
STWS3	HEXETIDINE
sumatrol acetate	DEXCHLORPHENIRAMINE MALEATE
suramin	DIMERCAPROL
thapsigargin	CLOPERASTINE HYDROCHLORIDE
thimerosal	ADENOSINE
thioridazine	MEROPENEM
thiram	PAROXYPROPIONE
thonzonium bromide	ASTEMIZOLE
tilorone	FENBENDAZOLE
tomatine	SODIUM SALICYLATE
trans-resveratrol	DICHLOROPHEN
trimeprazine tartrate	CLIDINIUM BROMIDE
tyrphostin A9	MORANTEL CITRATE
vinblastine sulfate	DISULFIRAM
vincristine sulfate	DULOXETINE HYDROCHLORIDE
WS3	DIETHYLCARBAMAZINE CITRATE
